# Heterogeneous Effects Across Clonal Hematopoiesis of Indeterminate Potential (CHIP) Driver Mutations Challenges a Unified Model of CHIP

**DOI:** 10.64898/2026.11.24.768778

**Authors:** Matthew H Liu, Xinyu Sun, Lissette Gomez, Tianjie Gu, Makaela Mews, Yousef Mustafa, Anthony Griswold, William S Bush

## Abstract

Clonal Hematopoiesis of Indeterminate Potential (CHIP) is an age-associated expansion of hematopoietic stem cells harboring somatic mutations in the absence of overt malignancy. CHIP driver genes impart divergent effects on many biological processes, yet the mechanisms underlying these gene-specific effects, particularly in non-hematologic disease contexts, remain poorly understood. We analyzed 466 samples from the Multi-Ancestry Genomics, Epigenomics, and Transcriptomics of Alzheimer’s Disease dataset, and identified function-specific differences between CHIP categorizations. Uniquely, *DNMT3A* CHIP was associated with global hypomethylation, *STAG2* CHIP increased mutation burden, HSC differentiation CHIP strongly triggered adaptive immune response, and proliferative signaling CHIP induced coagulation and cell adhesion. These divergent functions differentially modulate inflammatory pathways and suggest investigating CHIP’s downstream effects through a driver gene function-based approach rather than treating CHIP as a single entity. Our multi-omics analyses provide such a framework to improve mechanistic interpretation of conflicting relationships between CHIP and diseases such as Alzheimer’s disease, cardiovascular disease, and cancer.
