## Supplemental Tables for "Heterogeneous Effects Across Clonal Hematopoiesis of Indeterminate Potential (CHIP) Driver Mutations Challenges a Unified Model of CHIP"

### Sheet: Supplementary Table 1
Supplementary Table 1: CHIP Distribution by Ancestry and CHIP Subtype​
​	DNMT3A​	TET2​	ASXL1​	STAG2​	SETDB1​	PDS5B​	NF1​	CREBBP​	SRSF2​	RAD21​	PHIP​	PRPF40B​	PPM1D​	SF3B1​	Other​	Small​	Large​	​
African American​	23​	7​	3​	27​	4​	5​	1​	5​	3​	2​	1​	1​	3​	1​	9​	13​	61​	74​
​	31.08%​	9.46%​	4.05%​	36.49%​	5.41%​	6.76%​	1.35%​	6.76%​	4.05%​	2.70%​	1.35%​	1.35%​	4.05%​	1.35%​	12.16%​	17.57%​	82.43%​	​
Puerto Rico​	15​	3​	5​	21​	5​	1​	9​	1​	1​	0​	4​	1​	2​	0​	5​	23​	36​	59​
​	25.42%​	5.08%​	8.47%​	35.59%​	8.47%​	1.69%​	15.25%​	1.69%​	1.69%​	0.00%​	6.78%​	1.69%​	3.39%​	0.00%​	8.47%​	38.98%​	61.02%​	​
Peruvian​	4​	1​	1​	11​	5​	3​	0​	0​	1​	2​	0​	1​	0​	1​	2​	5​	19​	24​
​	16.67%​	4.17%​	4.17%​	45.83%​	20.83%​	12.50%​	0.00%​	0.00%​	4.17%​	8.33%​	0.00%​	4.17%​	0.00%​	4.17%​	8.33%​	20.83%​	79.17%​	​
Cuban​	4​	1​	1​	1​	0​	0​	0​	0​	0​	0​	0​	1​	0​	1​	2​	3​	5​	8​
​	50.00%​	12.50%​	12.50%​	12.50%​	0.00%​	0.00%​	0.00%​	0.00%​	0.00%​	0.00%​	0.00%​	12.50%​	0.00%​	12.50%​	25.00%​	37.50%​	62.50%​	​
Non-Hispanic White​	0​	0​	0​	0​	0​	0​	0​	0​	0​	0​	0​	0​	0​	0​	0​	0​	0​	​

### Sheet: Supplementary Table 2
Supplementary Table 2: Overlapping CHIP mutations​
	DNMT3A	TET2	ASXL1	STAG2	SETDB1	PDS5B	NF1	CREBBP	SRSF2	RAD21	PHIP	PRPF40	PPM1D	SF3B1	Other	Shared Vars	Total Vars	Percent
DNMT3A		1	0	6	1	3	1	0	1	0	1	0	1	1	5	21	46	0.456522
TET2	1		0	1	1	1	1	0	0	0	0	0	0	0	0	5	12	0.416667
ASXL1	0	0		1	0	0	1	0	0	0	1	0	0	1	0	4	10	0.4
STAG2	6	1	1		5	0	1	1	1	1	0	0	1	1	3	22	60	0.366667
SETDB1	1	1	0	5		1	0	0	0	0	0	1	0	0	2	11	14	0.785714
PDS5B	3	1	0	0	1		0	0	0	0	0	1	0	0	1	7	9	0.777778
NF1	1	1	1	1	0	0		0	0	0	0	0	0	0	1	5	10	0.5
CREBBP	0	0	0	1	0	0	0		0	0	0	0	0	0	0	1	6	0.166667
SRSF2	1	0	0	1	0	0	0	0		0	0	0	0	1	1	4	5	0.8
RAD21	0	0	0	1	0	0	0	0	0		0	0	0	0	0	1	4	0.25
PHIP	1	0	1	0	0	0	0	0	0	0		0	0	0	0	2	5	0.4
PRPF40	0	0	0	0	1	1	0	0	0	0	0		0	0	1	3	4	0.75
PPM1D	1	0	0	1	0	0	0	0	0	0	0	0		0	0	2	5	0.4
SF3B1	1	0	1	1	0	0	0	0	1	0	0	0	0		1	5	3	1
Other	5	0	0	3	2	1	1	0	1	0	0	1	0	1		15	18	0.833333

### Sheet: Supplementary Table 3
Supplementary Table 3: Insignificant increase in mean total mutations in CHIP and subtypes​
	Total Mutation Count	Samples	MC Variance	MC pVal	two- sided Welch t-test
All	2.35173e+06	462	2.95558e+10		*- < 0.05, **- < 0.01, ***- < 0.001
nonCHIP	2.3355e+06	297	3.09384e+10			vs. All
CHIP	2.38072e+06	165	2.57751e+10	0.12		vs. nonCHIP
Small CHIP	2.36499e+06	44	2.35123e+10	0.488
Large CHIP	2.3863e+06	121	2.64601e+10	0.109
DNMT3A	2.39891e+06	46	2.57509e+10	0.062
Large DNMT3A	2.40549e+06	30	2.82046e+10	0.074
TET2	2403959	12	33609540154	0.243
Large TET2	2.45042e+06	10	2.63281e+10	0.71
STAG2	2.39195e+06	60	2.68557e+10	0.074
Large STAG2	2.38863e+06	49	2.77062e+10	0.114
ASXL	2.37067e+06	10	1.9304e+10	0.458
Large ASXL	2.35231e+06	8	2.05353e+10	0.75
SETDB1	2312145	14	3.17284e+10	0.7644
large SETDB1	2.33028e+06	12	3.42536e+10	0.9529

### Sheet: Supplementary Table 4
Supplementary Table 4: STAG2 Drive Significantly Increased Mutation Burden in CHIP​
	Avg Mutation Count	Total VAF	Average VAF	Samples	MC Variance	Total VAF Variance	MC pVal	Total VAF pVal	two- sided Welch t-test
All	5873.21	3433.37	0.584582	462	826375	245669			*- < 0.05, **- < 0.01, ***- < 0.001
nonCHIP	5796.52	3402.12	0.586925	297	837957	243788	0.2591	0.3958		vs. All
CHIP	6009.75	3489.01	0.580558	165	781473	245670	0.0147	0.0715	*	vs. nonCHIP
Small CHIP	5869.91	3403.07	0.579749	44	789280	245458	0.6125	0.9905
Large CHIP	6059.45	3519.54	0.580836	121	775755	244205	0.0067	0.0286	**
DNMT3A	6040.38	3501.48	0.579679	46	730423	236984	0.0794	0.2035
Large DNMT3A	6101	3513.43	0.575878	30	775179	247707	0.0806	0.2506
TET2	5925.08	3444.22	0.581294	12	697692	191579	0.612	0.7508
Large TET2	6108.6	3526.45	0.577293	10	626351	188425	0.251	0.3965
STAG2	6105.02	3526.42	0.577626	60	803544	267869	0.0175	0.0911	*
Large STAG2	6118.24	3542.72	0.579042	49	769554	260102	0.021	0.0772	*
ASXL	5965	3440.63	0.576804	10	506377	181667	0.4829	0.7857
Large ASXL	5875.88	3406.44	0.579733	8	463054	169852	0.756	0.9776
SETDB1	5650.57	3290.74	0.582372	14	662713	178087	0.563	0.769
large SETDB1	5710.92	3332.54	0.583538	12	755393	193418	0.746	0.844

### Sheet: Supplementary Table 5
Supplementary Table 5: Kolmogorov-Smirnov Tests for Differential Methylation in each CHIP Endotype
CHIP Endotype	N	KS_Statistic	P_Value
HSC Differentiation	708062	0.239868	0
Decrease Expression	708062	0.106044	0
RNA Splicing	708062	0.0896696	0
Large DNMT3A	708062	0.0883819	0
DNMT3A	708062	0.0877214	0
Increase Signaling	708062	0.0777763	0
TET2	708062	0.0741826	0
Increase Expression	708062	0.0724741	0
ASXL	708062	0.0719701	0
SETDB1	708062	0.0503469	0
Decrease Signaling	708062	0.042522	0
PI3K_AKT	708062	0.0422361	0
DNMT3A vs Other CHIP	708062	0.0412533	0
CHIP	708062	0.0406394	0
Large CHIP	708062	0.0392617	0
Small DNMT3A	708062	0.0353963	0
STAG2	708062	0.0237358	0
Small CHIP	708062	0.0235401	0
AD	708062	0.0173373	2.75e-185
RAS_MAPK	708062	0.0149631	4e-138
Cohesin	708062	0.0132205	6.41e-108
nonDMT3A CHIP	708062	0.00898158	4.88e-50

### Sheet: Supplementary Table 6
Supplementary Table 6: Horvath Age Clock ​
	Avg Resid	Samples	Variance	pVal	two- sided Welch t-test
All	3.35e-16	462	14.6517		*- < 0.05, **- < 0.01, ***- < 0.001
nonCHIP	-0.342386	297	10.8155	0.19		vs. All
CHIP	0.616295	165	21.0705	0.0187	*	vs. nonCHIP
Small CHIP	0.349712	44	10.7655	0.197
Large CHIP	0.713234	121	24.9032	0.0334	*
STAG2	0.189379	60	25.5528	0.4368
Large STAG2	0.104401	49	28.9657	0.5751
DNMT3A	1.71713	46	22.2091	0.00612	**
Large DNMT3A	2.6924	30	24.4619	0.00248	**
TET2	0.404103	12	10.3151	0.4457
Large TET2	0.5676	10	11.8766	0.4308
ASXL	2.59809	10	9.10468	0.0132	*
Large ASXL	2.99118	8	7.646	0.011	*
SETDB1	-1.22533	14	9.56915	0.3167
large SETDB1	-1.16152	12	10.536	0.4086

### Sheet: Supplementary Table 7
Supplementary Table 7: Horvath Age Essentially Unaffected by non DNMT3A and/or ASXL CHIP​
	Avg Resid	Samples	Variance	pVal
nonCHIP	-0.342386	297	10.8155
non DNMT3A or ASXL CHIP	-0.0300927	112	20.8302	0.509

### Sheet: Supplementary Table 8
Supplementary Table 8: RNA Splicing and ASXL have Significantly Higher Splice Fractions​
	Avg Splice Count	Samples	Variance	pVal	two- sided Welch t-test
All	0.322729	462	0.00614253		*- < 0.05, **- < 0.01, ***- < 0.001
nonCHIP	0.3191	297	0.00585725	0.4676		vs. All
CHIP	0.32926	165	0.00658968	0.1121		vs. nonCHIP
Small CHIP	0.324241	44	0.324241	0.499
Large CHIP	0.331085	121	0.00648735	0.0868
RNA Splicing	0.344676	12	0.00786381	0.0364	*
Large RNA Splicing	0.351881	11	0.00795574	0.0136	*
DNMT3A	0.327005	46	0.00642684	0.2229
Large DNMT3A	0.322322	30	0.00433422	0.6841
TET2	0.313103	12	0.00576955	0.2768
Large TET2	0.323545	10	0.00575599	0.4502
STAG2	0.321447	60	0.00629977	0.6024
Large STAG2	0.324336	49	0.00504947	0.3857
ASXL	0.337651	10	0.00506543	0.0068	**
Large ASXL	0.339121	8	0.0057362	0.0189	*
SETDB1	0.313148	14	0.00794023	0.792
large SETDB1	0.305703	12	0.00601823	0.597

### Sheet: Sheet9
Supplementary Table 9: Large Clone HSC Differentiation CHIP Genes have Increased CD8T%​
CHIP Status	B	NK	CD4T	CD8T	Monocytes	Neutrophils	Eosinophils
No CHIP	0.0225	0.0714	0.0751	0.0684	0.0606	0.7018	0.0003
CHIP	0.024	0.072	0.0771	0.0685	0.0604	0.6977	0.0003
Small Clone	0.0305	0.0745	0.0786	0.0722	0.06	0.6837	0.0005
Large Clone	0.0217	0.0711	0.0766	0.0572	0.0605	0.7027	0.0002
DNMT3A	0.0237	0.0718	0.0851	0.0742	0.0629	0.682	0.0005
TET2	0.0297	0.0506	0.0756	0.0542	0.0533	0.7367	0
STAG2	0.0241	0.0716	0.0771	0.0686	0.0531	0.7055	0
HSC Differentiation	0.0225	0.0666	0.0677	0.1106	0.0625	0.67	0
